# Environmental niche and demographic modeling of American chestnut near its southwestern range limit

**DOI:** 10.1101/2021.09.10.459451

**Authors:** Robert G. Laport, Zoe S. Brookover, Brian D. Christman, Julienne Ng, Kevin Philley, J. Hill Craddock

**Affiliations:** Department of Biology, Rhodes College, Memphis 38112; United States Army Corps of Engineers, Engineer Research and Development Center, Vicksburg 39180; Department of Biology, Geology, and Environmental Science, University of Tennessee at Chattanooga, Chattanooga 37403

**Keywords:** *Castanea dentata*, population matrix model, population size structure, restoration, species distribution modeling

## Abstract

The inadvertent introduction and rapid spread of chestnut blight (caused by *Cryphonectria parasitica* (Murr.) Barr) in the early 20th century resulted in the demise of American chestnut (*Castanea dentata* (Marsh.) Borkh.; Fagaceae) as a major component of forest canopies and had negative impacts on eastern forest communities. Research efforts over the last century have documented the persistence of occasional trees and root crown/stump sprouts throughout much of the species’ historic range providing the basis for ongoing breeding of blight-resistant stock and restoration efforts. Unfortunately, it remains unclear how much of the historic range remains climatically suitable for remnant trees that may harbor unique genetic variation for successful reintroduction efforts. Here we investigate whether the southwestern portion of the historical range remains environmentally suitable for undiscovered remnant populations of *C. dentata* using environmental niche modeling. We also use stage-structured matrix projection models to investigate the potential demographic future of *C. dentata* in W Tennessee, N Mississippi, SW Kentucky, and NW Alabama based upon observations of American chestnut in these areas over the last several decades. We found that suitable habitat associated with higher elevations and areas of high forest canopy cover occurs throughout much of the southwestern portion of the historical range and that populations of American chestnut in these areas are predicted to drastically decline over the next ~100-200 years without conservation interventions to mitigate the negative consequences of chestnut blight.
