## Supplemental File 2 for "Environmental niche and demographic modeling of American chestnut near its southwestern range limit"

### Sheet: Appendix 2
Supplemental File 2. Locality and size information for all W Tennessee, N Mississippi, SW Kentucky, and NW Alabama American chestnut observations comprising the demographically modeled population. Observations included historical collections from herbaria, personal observations by the authors and colleagues, and citizen naturalist observations from GBIF recorded and verified with the iNaturalist …
Date	Latitude	Longitude	DBH (cm)	Height (m)	County	State	Blight Status	Collectors	Collector Code/Voucher Accession
2004-08-29	36.7512	-86.2276	1.27	4.57317	Allen	Kentucky	0	J. Schibig & M. Vance	KALL1
2004-08-29	36.7524	-86.2271	1.27	0.609756	Allen	Kentucky	0	J. Schibig & M. Vance	KALL2
2004-05-23	36.6615	-87.3512	22.606	15.2439	Christian	Kentucky	0	Caudell & J. Schibig	KCHR1
2002-10-03	36.7244	-85.8714	36.576	18.2927	Monroe	Kentucky	0	J. Schibig	KMON1
2002-10-03	36.7244	-85.8714	29.718	16.7683	Monroe	Kentucky	0	J. Schibig	KMON2
2002-10-03	36.7244	-85.8714	0.254	0.304878	Monroe	Kentucky	0	J. Schibig	KMON3
2003-06-28	36.7245	-85.8722	19.558	15.2439	Monroe	Kentucky	0	J. Schibig & J. H. Craddock	KMON4
2002-05-26	36.7696	-88.1087	0.508	0.457317	Trigg	Kentucky	0	J. Schibig, Barber, J. H. Craddock & Torkelson	KTRI10
2003-05-03	36.7617	-88.1064	1.27	2.43902	Trigg	Kentucky	0	J. Schibig & M. Vance	KTRI100
2003-05-03	36.7617	-88.1064	1.27	2.43902	Trigg	Kentucky	0	J. Schibig & M. Vance	KTRI100
2003-05-03	36.7617	-88.1064	1.27	2.43902	Trigg	Kentucky	0	J. Schibig & M. Vance	KTRI100
2003-05-03	36.7617	-88.1064	7.62	10.061	Trigg	Kentucky	0	J. Schibig & M. Vance	KTRI101
2003-05-03	36.7617	-88.1064	7.62	6.09756	Trigg	Kentucky	0	J. Schibig & M. Vance	KTRI102
2003-05-03	36.7617	-88.1064	3.81	3.04878	Trigg	Kentucky	0	J. Schibig & M. Vance	KTRI103
2003-05-03	36.7617	-88.1064	1.27	1.52439	Trigg	Kentucky	0	J. Schibig & M. Vance	KTRI104
2003-05-03	36.7617	-88.1064	1.27	0.914634	Trigg	Kentucky	0	J. Schibig & M. Vance	KTRI105
2003-05-03	36.7617	-88.1064	1.27	0.609756	Trigg	Kentucky	0	J. Schibig & M. Vance	KTRI106
2003-05-03	36.7617	-88.1064	1.27	0.914634	Trigg	Kentucky	0	J. Schibig & M. Vance	KTRI107
2003-05-03	36.7617	-88.1064	1.27	1.21951	Trigg	Kentucky	0	J. Schibig & M. Vance	KTRI108
2003-05-03	36.7617	-88.1064	1.27	0.914634	Trigg	Kentucky	0	J. Schibig & M. Vance	KTRI109
2002-05-26	36.7695	-88.1084	2.54	0.914634	Trigg	Kentucky	0	J. Schibig, Barber, J. H. Craddock & Torkelson	KTRI11
2003-05-03	36.7616	-88.1066	3.81	3.04878	Trigg	Kentucky	0	J. Schibig & M. Vance	KTRI110
2003-05-03	36.7616	-88.1066	1.27	1.52439	Trigg	Kentucky	0	J. Schibig & M. Vance	KTRI111
2003-05-03	36.7616	-88.1066	1.27	1.52439	Trigg	Kentucky	0	J. Schibig & M. Vance	KTRI111
2003-05-03	36.7616	-88.1066	1.27	0.609756	Trigg	Kentucky	0	J. Schibig & M. Vance	KTRI112
2003-05-03	36.7613	-88.1066	1.27	1.52439	Trigg	Kentucky	1	J. Schibig & M. Vance	KTRI113
2003-05-03	36.7613	-88.1066	2.54	1.82927	Trigg	Kentucky	1	J. Schibig & M. Vance	KTRI114
2003-05-03	36.7615	-88.1064	1.27	1.52439	Trigg	Kentucky	0	J. Schibig & M. Vance	KTRI115
2003-05-03	36.7615	-88.1064	2.54	3.65854	Trigg	Kentucky	0	J. Schibig & M. Vance	KTRI116
2003-05-03	36.7613	-88.1066	1.27	2.43902	Trigg	Kentucky	0	J. Schibig & M. Vance	KTRI117
2003-05-03	36.7612	-88.1063	3.302	3.65854	Trigg	Kentucky	0	J. Schibig & M. Vance	KTRI118
2003-05-03	36.7612	-88.1063	10.16	7.62195	Trigg	Kentucky	1	J. Schibig & M. Vance	KTRI119L
2002-05-26	36.7696	-88.1079	1.27	0.457317	Trigg	Kentucky	0	J. Schibig, Barber, J. H. Craddock & Torkelson	KTRI12
2003-05-03	36.7612	-88.1063	11.684	9.14634	Trigg	Kentucky	1	J. Schibig & M. Vance	KTRI120
2003-05-03	36.7612	-88.1063	5.08	7.62195	Trigg	Kentucky	0	J. Schibig & M. Vance	KTRI121
2003-05-15	36.7209	-88.0529	1.27	1.52439	Trigg	Kentucky	0	J. H. Craddock	KTRI122
2003-05-15	36.7209	-88.0529	1.27	1.52439	Trigg	Kentucky	0	J. H. Craddock	KTRI122
2003-05-15	36.7209	-88.0529	1.27	1.52439	Trigg	Kentucky	0	J. H. Craddock	KTRI122
2003-05-15	36.7208	-88.0529	2.54	3.65854	Trigg	Kentucky	0	J. H. Craddock	KTRI123
2003-05-15	36.7209	-88.0529	1.27	1.37195	Trigg	Kentucky	0	J. H. Craddock	KTRI124
2003-05-15	36.7209	-88.0529	1.27	1.37195	Trigg	Kentucky	0	J. H. Craddock	KTRI124
2003-05-15	36.7209	-88.0529	1.27	1.37195	Trigg	Kentucky	0	J. H. Craddock	KTRI124
2003-05-15	36.7209	-88.0529	1.27	0.914634	Trigg	Kentucky	0	J. H. Craddock	KTRI125
2003-05-15	36.7199	-88.053	1.27	1.52439	Trigg	Kentucky	1	J. H. Craddock	KTRI126
2003-05-15	36.7199	-88.053	1.27	1.52439	Trigg	Kentucky	1	J. H. Craddock	KTRI126
2003-05-15	36.72	-88.0533	7.874	9.14634	Trigg	Kentucky	0	J. H. Craddock	KTRI127
2003-05-15	36.7203	-88.0549	10.16	10.6707	Trigg	Kentucky	0	J. H. Craddock	KTRI128
2003-05-15	36.7698	-88.1081	2.54	3.04878	Trigg	Kentucky	0	J. H. Craddock	KTRI129
2002-05-26	36.7696	-88.1079	4.064	2.7439	Trigg	Kentucky	0	J. Schibig, Barber, J. H. Craddock & Torkelson	KTRI13
2003-06-04	36.7695	-88.1082	3.81	3.04878	Trigg	Kentucky	0	J. H. Craddock	KTRI130
2003-06-04	36.7696	-88.108	3.81	3.96341	Trigg	Kentucky	0	J. H. Craddock	KTRI131
2003-06-04	36.7621	-88.1065	2.794	3.96341	Trigg	Kentucky	0	J. H. Craddock	KTRI132
2003-06-04	36.7619	-88.1065	1.27	2.28659	Trigg	Kentucky	0	J. H. Craddock	KTRI133
2003-08-12	36.7103	-88.0706	1.27	2.7439	Trigg	Kentucky	0	J. H. Craddock	KTRI134
2003-08-12	36.7102	-88.0705	4.318	6.40244	Trigg	Kentucky	0	J. H. Craddock	KTRI135
2003-08-12	36.71	-88.0704	3.302	4.57317	Trigg	Kentucky	0	J. H. Craddock	KTRI136
2003-08-12	36.7098	-88.0705	5.461	7.62195	Trigg	Kentucky	0	J. H. Craddock	KTRI137
2003-08-12	36.7097	-88.0705	3.81	6.70732	Trigg	Kentucky	0	J. H. Craddock	KTRI138
2003-08-12	36.7097	-88.0705	4.064	5.79268	Trigg	Kentucky	0	J. H. Craddock	KTRI139
2002-05-26	36.7696	-88.1079	3.048	3.65854	Trigg	Kentucky	0	J. Schibig, Barber, J. H. Craddock & Torkelson	KTRI14
2003-08-12	36.7099	-88.0705	3.556	5.79268	Trigg	Kentucky	0	J. H. Craddock	KTRI140
2003-08-12	36.7102	-88.0708	3.937	5.18293	Trigg	Kentucky	0	J. H. Craddock	KTRI142
2003-08-13	36.7724	-88.1078	1.27	1.52439	Trigg	Kentucky	0	J. Schibig & J. H. Craddock	KTRI143
2003-08-13	36.7113	-88.0703	1.27	1.82927	Trigg	Kentucky	0	J. Schibig & J. H. Craddock	KTRI144
2003-08-13	36.7113	-88.0703	1.016	0.762195	Trigg	Kentucky	0	J. Schibig & J. H. Craddock	KTRI145
2003-08-13	36.7097	-88.0705	0.635	0.304878	Trigg	Kentucky	0	J. Schibig & J. H. Craddock	KTRI146
2003-08-13	36.7097	-88.0697	1.524	1.21951	Trigg	Kentucky	0	J. Schibig & J. H. Craddock	KTRI147
2003-08-13	36.7099	-88.0697	1.016	1.06707	Trigg	Kentucky	0	J. Schibig & J. H. Craddock	KTRI148
2003-08-13	36.71	-88.0698	1.27	1.98171	Trigg	Kentucky	0	J. Schibig & J. H. Craddock	KTRI149
2002-05-26	36.7696	-88.1081	2.794	2.43902	Trigg	Kentucky	0	J. Schibig, Barber, J. H. Craddock & Torkelson	KTRI15
2003-08-13	36.7089	-88.0735	1.27	1.82927	Trigg	Kentucky	0	J. Schibig & J. H. Craddock	KTRI150
2003-08-14	36.7195	-88.0746	3.048	5.18293	Trigg	Kentucky	0	J. H. Craddock	KTRI151
2003-08-14	36.7195	-88.0746	1.27	1.06707	Trigg	Kentucky	0	J. H. Craddock	KTRI152
2003-08-14	36.7195	-88.0747	1.016	1.06707	Trigg	Kentucky	0	J. H. Craddock	KTRI153
2003-08-14	36.7177	-88.0767	1.524	1.52439	Trigg	Kentucky	0	J. H. Craddock	KTRI154
2003-08-14	36.7174	-88.0766	6.35	4.87805	Trigg	Kentucky	0	J. H. Craddock	KTRI155
2003-08-25	36.7189	-88.0788	3.556	4.57317	Trigg	Kentucky	0	J. H. Craddock	KTRI156
2003-08-26	36.7183	-88.0767	1.27	1.98171	Trigg	Kentucky	0	J. H. Craddock	KTRI157
2002-05-26	36.7702	-88.1086	2.032	0.304878	Trigg	Kentucky	0	J. Schibig, Barber, J. H. Craddock & Torkelson	KTRI16
2002-05-26	36.7702	-88.1086	0.762	0.609756	Trigg	Kentucky	0	J. Schibig, Barber, J. H. Craddock & Torkelson	KTRI17
2002-05-26	36.719	-88.0502	0.762	1.06707	Trigg	Kentucky	0	J. Schibig, Barber, J. H. Craddock & Torkelson	KTRI18
2002-06-30	36.7184	-88.05	2.54	5.4878	Trigg	Kentucky	0	J. Schibig, Barber, J. H. Craddock & Torkelson	KTRI19
2002-05-06	36.7717	-88.1086	3.302	2.7439	Trigg	Kentucky	0	J. Schibig, Barber, J. H. Craddock & Torkelson	KTRI2
2002-06-30	36.7186	-88.0519	1.524	3.04878	Trigg	Kentucky	0	J. Schibig, Barber, J. H. Craddock & Torkelson	KTRI20
2002-06-30	36.7186	-88.0519	3.048	6.70732	Trigg	Kentucky	0	J. Schibig, Barber, J. H. Craddock & Torkelson	KTRI21
2002-06-30	36.7186	-88.0519	2.54	3.35366	Trigg	Kentucky	0	J. Schibig, Barber, J. H. Craddock & Torkelson	KTRI22
2002-06-30	36.7186	-88.0519	0.762	1.21951	Trigg	Kentucky	0	J. Schibig, Barber, J. H. Craddock & Torkelson	KTRI23
2002-06-30	36.7181	-88.0526	1.524	2.83537	Trigg	Kentucky	0	J. Schibig, Barber, J. H. Craddock & Torkelson	KTRI24
2002-06-30	36.7168	-88.0523	2.032	4.26829	Trigg	Kentucky	0	J. Schibig, Barber, J. H. Craddock & Torkelson	KTRI25
2002-06-30	36.7175	-88.0505	2.032	3.04878	Trigg	Kentucky	1	J. Schibig, Barber, J. H. Craddock & Torkelson	KTRI26
2002-06-30	36.7175	-88.0505	0.762	0.70122	Trigg	Kentucky	0	J. Schibig, Barber, J. H. Craddock & Torkelson	KTRI27
2002-06-30	36.7181	-88.0514	0.762	1.52439	Trigg	Kentucky	1	J. Schibig, Barber, J. H. Craddock & Torkelson	KTRI28
2002-06-30	36.7176	-88.0509	1.27	1.52439	Trigg	Kentucky	0	J. Schibig, Barber, J. H. Craddock & Torkelson	KTRI29
2002-05-06	36.7717	-88.1088	27.94	13.7195	Trigg	Kentucky	1	J. Schibig, Barber, J. H. Craddock & Torkelson	KTRI3
2002-06-30	36.7176	-88.0509	0.762	1.82927	Trigg	Kentucky	0	J. Schibig, Barber, J. H. Craddock & Torkelson	KTRI30
2002-06-30	36.7176	-88.0509	0.762	1.82927	Trigg	Kentucky	0	J. Schibig, Barber, J. H. Craddock & Torkelson	KTRI31
2002-06-30	36.7182	-88.0516	2.54	1.52439	Trigg	Kentucky	0	J. Schibig, Barber, J. H. Craddock & Torkelson	KTRI32
2002-06-30	36.7182	-88.0516	1.27	1.52439	Trigg	Kentucky	0	J. Schibig, Barber, J. H. Craddock & Torkelson	KTRI33
2002-06-30	36.7182	-88.0516	0.762	0.914634	Trigg	Kentucky	0	J. Schibig, Barber, J. H. Craddock & Torkelson	KTRI34
2002-06-30	36.7182	-88.0516	1.27	1.67683	Trigg	Kentucky	0	J. Schibig, Barber, J. H. Craddock & Torkelson	KTRI35
2002-06-30	36.7182	-88.0516	0.762	1.21951	Trigg	Kentucky	0	J. Schibig, Barber, J. H. Craddock & Torkelson	KTRI36
2002-06-30	36.7182	-88.0516	0.762	1.06707	Trigg	Kentucky	0	J. Schibig, Barber, J. H. Craddock & Torkelson	KTRI37
2002-06-30	36.7182	-88.0516	2.54	2.13415	Trigg	Kentucky	0	J. Schibig, Barber, J. H. Craddock & Torkelson	KTRI38
2002-06-30	36.7182	-88.0516	0.762	0.914634	Trigg	Kentucky	0	J. Schibig, Barber, J. H. Craddock & Torkelson	KTRI39
10/20/22	36.7717	-88.1088	2.54	1.37195	Trigg	Kentucky	0	J. Schibig, Barber, J. H. Craddock & Torkelson	KTRI4
2002-06-30	36.7182	-88.0516	0.762	0.609756	Trigg	Kentucky	0	J. Schibig, Barber, J. H. Craddock & Torkelson	KTRI40
2002-06-30	36.718	-88.0518	0.762	1.37195	Trigg	Kentucky	0	J. Schibig, Barber, J. H. Craddock & Torkelson	KTRI41
2002-06-30	36.718	-88.0518	0.762	0.609756	Trigg	Kentucky	0	J. Schibig, Barber, J. H. Craddock & Torkelson	KTRI42
2002-06-30	36.718	-88.0518	0.762	0.914634	Trigg	Kentucky	0	J. Schibig, Barber, J. H. Craddock & Torkelson	KTRI43
2002-06-30	36.718	-88.0518	2.032	1.52439	Trigg	Kentucky	0	J. Schibig, Barber, J. H. Craddock & Torkelson	KTRI44
2002-06-30	36.718	-88.0518	0.762	0.609756	Trigg	Kentucky	0	J. Schibig, Barber, J. H. Craddock & Torkelson	KTRI45
2002-06-30	36.7184	-88.052	1.27	2.7439	Trigg	Kentucky	0	J. Schibig, Barber, J. H. Craddock & Torkelson	KTRI46
2002-06-30	36.7184	-88.052	3.81	5.4878	Trigg	Kentucky	0	J. Schibig, Barber, J. H. Craddock & Torkelson	KTRI47
2002-06-30	36.7184	-88.052	6.096	7.62195	Trigg	Kentucky	0	J. Schibig, Barber, J. H. Craddock & Torkelson	KTRI48
2002-06-30	36.7184	-88.052	2.032	1.98171	Trigg	Kentucky	0	J. Schibig, Barber, J. H. Craddock & Torkelson	KTRI49
2002-05-26	36.7717	-88.1088	1.27	2.43902	Trigg	Kentucky	0	J. Schibig, Barber, J. H. Craddock & Torkelson	KTRI5
2002-06-30	36.7183	-88.0524	0.762	0.457317	Trigg	Kentucky	0	J. Schibig, Barber, J. H. Craddock & Torkelson	KTRI50
2002-06-30	36.7184	-88.0524	1.778	3.04878	Trigg	Kentucky	0	J. Schibig, Barber, J. H. Craddock & Torkelson	KTRI51
2002-06-30	36.7215	-88.0755	1.016	1.52439	Trigg	Kentucky	0	J. Schibig, Barber, J. H. Craddock & Torkelson	KTRI52
2002-07-14	36.7215	-88.0755	2.54	3.35366	Trigg	Kentucky	0	J. Schibig	KTRI53
2002-07-14	36.7215	-88.0755	5.334	6.70732	Trigg	Kentucky	0	J. Schibig	KTRI54
2002-07-14	36.7214	-88.0752	0.762	2.13415	Trigg	Kentucky	0	J. Schibig	KTRI55
2002-07-14	36.7214	-88.0747	1.016	0.914634	Trigg	Kentucky	0	J. Schibig	KTRI56
2002-07-14	36.7213	-88.075	2.794	3.5061	Trigg	Kentucky	0	J. Schibig	KTRI57
2002-07-14	36.7213	-88.075	0.762	1.58537	Trigg	Kentucky	1	J. Schibig	KTRI58
2002-07-14	36.7207	-88.0746	7.62	8.53659	Trigg	Kentucky	0	J. Schibig	KTRI59
2002-05-26	36.7714	-88.1089	0.762	1.06707	Trigg	Kentucky	0	J. Schibig, Barber, J. H. Craddock & Torkelson	KTRI6
2002-07-14	36.7198	-88.0759	1.524	2.43902	Trigg	Kentucky	0	J. Schibig	KTRI60
2002-07-14	36.778	-88.113	1.016	2.13415	Trigg	Kentucky	1	J. Schibig	KTRI61
2002-09-19	36.7776	-88.1126	3.302	1.21951	Trigg	Kentucky	0	J. Schibig	KTRI62
2002-09-19	36.7773	-88.1126	6.096	6.09756	Trigg	Kentucky	0	J. Schibig	KTRI63
2002-09-19	36.7773	-88.1126	1.778	0.762195	Trigg	Kentucky	0	J. Schibig	KTRI64
2002-09-19	36.7772	-88.1123	3.81	5.4878	Trigg	Kentucky	0	J. Schibig	KTRI65
2002-09-19	36.7772	-88.1123	1.016	0.792683	Trigg	Kentucky	0	J. Schibig	KTRI66
2002-09-19	36.7772	-88.1123	1.016	0.670732	Trigg	Kentucky	1	J. Schibig	KTRI67
2002-09-19	36.7773	-88.1122	2.032	0.914634	Trigg	Kentucky	0	J. Schibig	KTRI68
2002-09-19	36.7773	-88.1122	0.762	1.21951	Trigg	Kentucky	0	J. Schibig	KTRI69
2002-05-26	36.7698	-88.1081	2.032	2.43902	Trigg	Kentucky	0	J. Schibig, Barber, J. H. Craddock & Torkelson	KTRI7
2002-09-19	36.777	-88.112	1.016	1.82927	Trigg	Kentucky	0	J. Schibig	KTRI70
2002-09-19	36.777	-88.112	1.016	2.13415	Trigg	Kentucky	0	J. Schibig	KTRI71
2002-09-19	36.7769	-88.1122	1.27	1.82927	Trigg	Kentucky	0	J. Schibig	KTRI72
2002-09-19	36.7769	-88.1122	8.128	10.6707	Trigg	Kentucky	0	J. Schibig	KTRI73
2002-09-19	36.7769	-88.1122	1.778	1.21951	Trigg	Kentucky	1	J. Schibig	KTRI74
2002-09-19	36.7771	-88.1124	0.762	1.64634	Trigg	Kentucky	0	J. Schibig	KTRI75
2002-09-19	36.7771	-88.1124	2.54	1.21951	Trigg	Kentucky	0	J. Schibig	KTRI76
2002-09-19	36.7767	-88.1105	1.016	0.853659	Trigg	Kentucky	0	J. Schibig	KTRI77
2002-09-29	36.7772	-88.1117	2.032	2.7439	Trigg	Kentucky	1	J. Schibig, Barber, J. H. Craddock & Torkelson	KTRI78
2002-09-29	36.7777	-88.1117	2.54	0.914634	Trigg	Kentucky	0	J. Schibig, Barber, J. H. Craddock & Torkelson	KTRI79
2002-05-26	36.7696	-88.1084	7.874	9.14634	Trigg	Kentucky	1	J. Schibig, Barber, J. H. Craddock & Torkelson	KTRI8
2002-09-29	36.7778	-88.1117	0.762	1.06707	Trigg	Kentucky	0	J. Schibig, Barber, J. H. Craddock & Torkelson	KTRI80
2002-09-29	36.7782	-88.1119	2.286	2.13415	Trigg	Kentucky	0	J. Schibig, Barber, J. H. Craddock & Torkelson	KTRI81
2002-09-29	36.7782	-88.1119	2.54	2.43902	Trigg	Kentucky	0	J. Schibig, Barber, J. H. Craddock & Torkelson	KTRI82
2002-09-29	36.7782	-88.1119	4.826	4.57317	Trigg	Kentucky	0	J. Schibig, Barber, J. H. Craddock & Torkelson	KTRI83
2002-09-29	36.7782	-88.1119	0.762	0.762195	Trigg	Kentucky	0	J. Schibig, Barber, J. H. Craddock & Torkelson	KTRI84
2002-09-29	36.7782	-88.1119	2.54	2.7439	Trigg	Kentucky	0	J. Schibig, Barber, J. H. Craddock & Torkelson	KTRI85
2002-09-29	36.7784	-88.1124	1.778	3.65854	Trigg	Kentucky	0	J. Schibig, Barber, J. H. Craddock & Torkelson	KTRI86
2002-09-29	36.7784	-88.1124	2.54	2.43902	Trigg	Kentucky	0	J. Schibig, Barber, J. H. Craddock & Torkelson	KTRI87
2002-09-29	36.7784	-88.1124	1.778	2.13415	Trigg	Kentucky	0	J. Schibig, Barber, J. H. Craddock & Torkelson	KTRI88
2002-09-29	36.7768	-88.1116	2.54	2.7439	Trigg	Kentucky	0	J. Schibig, Barber, J. H. Craddock & Torkelson	KTRI89
2002-05-26	36.7697	-88.1084	10.668	9.14634	Trigg	Kentucky	1	J. Schibig, Barber, J. H. Craddock & Torkelson	KTRI9
2002-09-29	36.7767	-88.1119	2.54	1.21951	Trigg	Kentucky	0	J. Schibig, Barber, J. H. Craddock & Torkelson	KTRI90
2002-09-29	36.7765	-88.112	1.016	1.21951	Trigg	Kentucky	0	J. Schibig, Barber, J. H. Craddock & Torkelson	KTRI91
2002-09-29	36.7765	-88.112	1.016	1.82927	Trigg	Kentucky	0	J. Schibig, Barber, J. H. Craddock & Torkelson	KTRI92
2002-09-29	36.7678	-88.1081	1.27	2.13415	Trigg	Kentucky	0	J. Schibig, Barber, J. H. Craddock & Torkelson	KTRI93
2003-05-03	36.768	-88.1081	3.81	2.13415	Trigg	Kentucky	1	J. Schibig & M. Vance	KTRI94
2003-05-03	36.7629	-88.1065	2.54	2.7439	Trigg	Kentucky	0	J. Schibig & M. Vance	KTRI95
2003-05-03	36.7629	-88.1065	1.27	1.52439	Trigg	Kentucky	0	J. Schibig & M. Vance	KTRI96
2003-05-03	36.7629	-88.1065	1.27	1.52439	Trigg	Kentucky	0	J. Schibig & M. Vance	KTRI96
2003-05-03	36.7629	-88.1065	1.27	1.52439	Trigg	Kentucky	0	J. Schibig & M. Vance	KTRI96
2003-05-03	36.7629	-88.1065	1.27	1.52439	Trigg	Kentucky	0	J. Schibig & M. Vance	KTRI96
2003-05-03	36.7629	-88.1065	1.27	1.52439	Trigg	Kentucky	0	J. Schibig & M. Vance	KTRI96
2003-05-03	36.7627	-88.1065	1.27	1.52439	Trigg	Kentucky	0	J. Schibig & M. Vance	KTRI97
2003-05-03	36.7617	-88.1064	7.112	6.70732	Trigg	Kentucky	1	J. Schibig & M. Vance	KTRI98
2003-05-03	36.762	-88.1064	1.27	2.13415	Trigg	Kentucky	0	J. Schibig & M. Vance	KTRI99
2004-05-11	36.9652	-86.5625	8.636	9.14634	Warren	Kentucky	0	J. Schibig & M. Vance	KWAR1
2004-05-11	36.965	-86.5646	7.62	7.62195	Warren	Kentucky	0	J. Schibig & M. Vance	KWAR2
2004-05-11	36.9651	-86.5643	1.27	0.609756	Warren	Kentucky	0	J. Schibig & M. Vance	KWAR3
2004-05-11	36.9652	-86.5641	5.08	7.62195	Warren	Kentucky	0	J. Schibig & M. Vance	KWAR4
2004-05-11	36.9585	-86.5612	8.89	10.6707	Warren	Kentucky	0	J. Schibig & M. Vance	KWAR5
2004-05-11	36.9585	-86.5607	15.24	12.1951	Warren	Kentucky	0	J. Schibig & M. Vance	KWAR6
2004-12-06	34.5936	-88.1858	7.62	9.14634	Tishomingo	Mississippi	0	Maddox & C. Neel	MTIS1
2002-07-20	35.446	-86.2741	0.635	0.609756	Bedford	Tennessee	0	C. Neel	TBED1
2005-10-08	35.4307	-86.2525	10.16	3.65854	Bedford	Tennessee		C. Neel	TBED10
2005-10-08	35.4307	-86.2525	1.27	1.21951	Bedford	Tennessee		C. Neel	TBED11
2005-10-08	35.4307	-86.2526	2.54	3.04878	Bedford	Tennessee		C. Neel	TBED12
2005-10-08	35.4307	-86.2525	1.27	1.37195	Bedford	Tennessee		C. Neel	TBED13
2005-10-08	35.4307	-86.2524	5.08	3.65854	Bedford	Tennessee		C. Neel	TBED14
2005-10-08	35.4305	-86.2524	1.905	2.43902	Bedford	Tennessee		C. Neel	TBED15
2005-10-08	35.4306	-86.2522	0.635	0.609756	Bedford	Tennessee		C. Neel	TBED16
2005-10-08	35.4304	-86.2524	5.08	3.65854	Bedford	Tennessee		C. Neel	TBED17
2005-10-08	35.4304	-86.2523	0.635	0.609756	Bedford	Tennessee		C. Neel	TBED18
2005-10-08	35.4305	-86.2522	0.635	0.609756	Bedford	Tennessee		C. Neel	TBED19
2002-07-20	35.446	-86.2741	0.635	0.914634	Bedford	Tennessee	0	C. Neel	TBED2
2005-10-08	35.4304	-86.2523	0.635	0.609756	Bedford	Tennessee		C. Neel	TBED20
2005-10-08	35.4303	-86.2524	0.635	0.609756	Bedford	Tennessee		C. Neel	TBED21
2003-03-14	35.4416	-86.2773	19.05	12.1951	Bedford	Tennessee	1	C. Neel	TBED3
2004-01-01	35.358	-86.5254	6.35	6.09756	Bedford	Tennessee	1	C. Neel	TBED4
2005-10-08	35.4271	-86.25	0.635	0.762195	Bedford	Tennessee		C. Neel	TBED5
2005-10-08	35.427	-86.2502	0.635	0.762195	Bedford	Tennessee		C. Neel	TBED6
2005-10-08	35.4306	-86.2524	2.54	2.43902	Bedford	Tennessee		C. Neel	TBED7
2005-10-08	35.4306	-86.2523	1.27	2.43902	Bedford	Tennessee		C. Neel	TBED8
2005-10-08	35.4306	-86.2523	2.54	2.43902	Bedford	Tennessee		C. Neel	TBED8
2005-10-08	35.4306	-86.2523	3.81	2.43902	Bedford	Tennessee		C. Neel	TBED8
2005-10-08	35.4307	-86.2525	2.54	3.65854	Bedford	Tennessee		C. Neel	TBED9
2003-12-01	35.8654	-85.9766	17.272	15.2439	Cannon	Tennessee	0	C. Neel	TCAN1
2005-07-20	35.8667	-85.9807	1.27	0.914634	Cannon	Tennessee	0	M. Vance	TCAN10
2005-07-20	35.8667	-85.9807	1.27	0.914634	Cannon	Tennessee	0	M. Vance	TCAN11
2005-07-20	35.8667	-85.9807	1.27	0.914634	Cannon	Tennessee	0	M. Vance	TCAN12
2005-07-20	35.8667	-85.9807	1.27	0.914634	Cannon	Tennessee	0	M. Vance	TCAN13
2005-07-20	35.8667	-85.9807	1.27	0.304878	Cannon	Tennessee	0	M. Vance	TCAN14
2005-07-20	35.8667	-85.9807	1.27	1.21951	Cannon	Tennessee	0	M. Vance	TCAN15
2005-07-20	35.8666	-85.9807	2.54	3.04878	Cannon	Tennessee	0	M. Vance	TCAN16
2005-07-20	35.8666	-85.9807	3.81	4.57317	Cannon	Tennessee	0	M. Vance	TCAN17
2005-07-20	35.8666	-85.9807	1.27	1.21951	Cannon	Tennessee	0	M. Vance	TCAN18
2005-07-20	35.8666	-85.9808	5.08	4.57317	Cannon	Tennessee	1	M. Vance	TCAN19
2005-07-20	35.867	-85.9809	1.27	1.21951	Cannon	Tennessee	1	M. Vance	TCAN2
2005-07-20	35.8666	-85.9808	1.27	3.04878	Cannon	Tennessee	0	M. Vance	TCAN20
2005-07-20	35.8666	-85.9808	1.27	2.43902	Cannon	Tennessee	0	M. Vance	TCAN21
2005-07-20	35.8665	-85.9809	1.27	1.82927	Cannon	Tennessee	0	M. Vance	TCAN22
2005-07-20	35.8665	-85.9805	1.27	1.21951	Cannon	Tennessee	0	M. Vance	TCAN23
2005-07-20	35.8665	-85.9805	1.27	0.304878	Cannon	Tennessee	0	M. Vance	TCAN24
2005-07-20	35.8665	-85.9805	1.27	1.82927	Cannon	Tennessee	0	M. Vance	TCAN25
2005-07-20	35.8665	-85.9805	1.27	2.43902	Cannon	Tennessee	0	M. Vance	TCAN26
2005-07-20	35.8673	-85.9805	1.27	0.609756	Cannon	Tennessee	0	M. Vance	TCAN27
2005-07-20	35.8673	-85.9805	1.27	0.914634	Cannon	Tennessee	0	M. Vance	TCAN28
2005-07-20	35.8673	-85.9805	1.27	0.914634	Cannon	Tennessee	0	M. Vance	TCAN29
2005-07-20	35.867	-85.9809	1.27	0.914634	Cannon	Tennessee	0	M. Vance	TCAN3
2005-07-20	35.8663	-85.9773	2.54	3.65854	Cannon	Tennessee	0	M. Vance	TCAN30
2005-07-20	35.8663	-85.9773	1.27	2.13415	Cannon	Tennessee	0	M. Vance	TCAN31
2005-07-20	35.8663	-85.9773	1.27	2.43902	Cannon	Tennessee	0	M. Vance	TCAN32
2005-07-20	35.8661	-85.9773	1.27	1.52439	Cannon	Tennessee	0	M. Vance	TCAN33
2005-08-05	35.7974	-85.9917	30.48	16.7683	Cannon	Tennessee	0	M. Vance	TCAN34
2005-08-05	35.7974	-85.9917	1.27	1.52439	Cannon	Tennessee	0	M. Vance	TCAN35
2005-08-05	35.7972	-85.9924	36.576	10.6707	Cannon	Tennessee	1	M. Vance	TCAN36
2005-08-05	35.7973	-85.9928	2.54	1.82927	Cannon	Tennessee	0	M. Vance	TCAN37
2005-07-20	35.867	-85.9809	1.27	1.82927	Cannon	Tennessee	0	M. Vance	TCAN4
2005-07-20	35.867	-85.9809	1.27	1.52439	Cannon	Tennessee	0	M. Vance	TCAN5
2005-07-20	35.867	-85.9809	1.27	1.21951	Cannon	Tennessee	0	M. Vance	TCAN6
2005-07-20	35.8672	-85.9812	3.302	2.43902	Cannon	Tennessee	0	M. Vance	TCAN7
2005-07-20	35.8673	-85.9815	1.27	1.21951	Cannon	Tennessee	0	M. Vance	TCAN8
2005-07-20	35.8673	-85.9815	1.27	1.21951	Cannon	Tennessee	0	M. Vance	TCAN9
2005-01-09	35.89	-88.4614	19.05	17.378	Carroll	Tennessee	1	J. Schibig & M. Vance	TCAR1
2002-07-20	35.4933	-86.1416	1.905	3.65854	Coffee	Tennessee	0	C. Neel	TCOF2
2005-10-08	35.4931	-86.1415	0.635	0.304878	Coffee	Tennessee		C. Neel	TCOF3
2005-10-08	35.4931	-86.1415	2.54	2.13415	Coffee	Tennessee		C. Neel	TCOF4
2002-08-18	36.0733	-86.8206	15.748	10.6707	Davidson	Tennessee	0	J. Schibig	TDAV1
2002-09-14	36.2733	-86.8961	1.27	2.43902	Davidson	Tennessee	0	J. Schibig	TDAV10
2002-08-18	36.0744	-86.8206	3.81	5.4878	Davidson	Tennessee	0	J. Schibig	TDAV2
2002-08-18	36.0741	-86.821	17.018	15.2439	Davidson	Tennessee	0	J. Schibig	TDAV3
2002-08-18	36.0743	-86.8202	2.032	3.04878	Davidson	Tennessee	0	J. Schibig	TDAV4
2002-08-18	36.0741	-86.8196	4.318	4.87805	Davidson	Tennessee	0	J. Schibig	TDAV5
2002-08-18	36.0745	-86.82	2.032	1.21951	Davidson	Tennessee	0	J. Schibig	TDAV6
2002-09-14	36.2733	-86.8961	2.794	1.82927	Davidson	Tennessee	0	J. Schibig	TDAV7
2002-09-14	36.2733	-86.8961	1.016	0.914634	Davidson	Tennessee	0	J. Schibig	TDAV8
2002-09-14	36.2733	-86.8961	2.54	2.13415	Davidson	Tennessee	0	J. Schibig	TDAV9
2002-08-04	36.0617	-85.8584	1.778	1.46341	Dekalb	Tennessee	0	J. Schibig, Barber, J. H. Craddock & Torkelson	TDEK1
2002-08-25	36.0614	-85.8588	3.302	4.26829	Dekalb	Tennessee	1	J. Schibig, Barber, J. H. Craddock & Torkelson	TDEK10
2002-08-25	36.0614	-85.8588	2.032	3.35366	Dekalb	Tennessee	0	J. Schibig, Barber, J. H. Craddock & Torkelson	TDEK11
2002-08-25	36.0614	-85.8588	1.27	1.52439	Dekalb	Tennessee	0	J. Schibig, Barber, J. H. Craddock & Torkelson	TDEK12
2002-08-25	36.0614	-85.8588	2.032	1.21951	Dekalb	Tennessee	0	J. Schibig, Barber, J. H. Craddock & Torkelson	TDEK13
2002-08-25	36.0614	-85.8594	0.762	1.82927	Dekalb	Tennessee	0	J. Schibig, Barber, J. H. Craddock & Torkelson	TDEK14
2003-07-15	36.0863	-85.8127	44.196	21.3415	Dekalb	Tennessee	1	J. Schibig & J. H. Craddock	TDEK15
2002-08-04	36.0617	-85.8584	1.27	1.52439	Dekalb	Tennessee	0	J. Schibig, Barber, J. H. Craddock & Torkelson	TDEK2
2002-08-04	36.0617	-85.8584	2.54	3.04878	Dekalb	Tennessee	0	J. Schibig, Barber, J. H. Craddock & Torkelson	TDEK3
2002-08-04	36.0619	-85.8574	3.048	3.96341	Dekalb	Tennessee	0	J. Schibig, Barber, J. H. Craddock & Torkelson	TDEK4
2002-08-04	36.0619	-85.8574	14.732	13.7195	Dekalb	Tennessee	1	J. Schibig, Barber, J. H. Craddock & Torkelson	TDEK5
2002-08-04	36.0614	-85.8596	2.032	1.67683	Dekalb	Tennessee	0	J. Schibig, Barber, J. H. Craddock & Torkelson	TDEK6
2002-08-04	36.0614	-85.8596	1.27	0.914634	Dekalb	Tennessee	0	J. Schibig, Barber, J. H. Craddock & Torkelson	TDEK7
2002-08-25	36.0619	-85.8574	2.032	2.43902	Dekalb	Tennessee	0	J. Schibig, Barber, J. H. Craddock & Torkelson	TDEK8
2002-08-25	36.0619	-85.8574	2.54	1.21951	Dekalb	Tennessee	0	J. Schibig, Barber, J. H. Craddock & Torkelson	TDEK9
2002-05-01	35.0371	-89.2303	1.27	0.914634	Fayette	Tennessee	0	B. Turner	TFAY 15
June-02	35.0348	-89.2359	4.445	7.31707	Fayette	Tennessee	1	B. Turner	TFAY1
2002-05-01	35.0349	-89.2326	1.27	1.21951	Fayette	Tennessee	0	B. Turner	TFAY10
2002-05-01	35.0325	-89.2326	1.27	1.21951	Fayette	Tennessee	0	B. Turner	TFAY11
2002-05-01	35.035	-89.2327	1.27	0.152439	Fayette	Tennessee	0	B. Turner	TFAY12
2002-05-01	35.0351	-89.2327	1.27	0.457317	Fayette	Tennessee	0	B. Turner	TFAY13
2002-05-01	35.0373	-89.2306	1.27	1.52439	Fayette	Tennessee	0	B. Turner	TFAY14
2002-05-01	35.037	-89.2303	0.9525	1.82927	Fayette	Tennessee	0	B. Turner	TFAY16
2002-05-01	35.038	-89.2298	1.27	0.914634	Fayette	Tennessee	1	B. Turner	TFAY17
2002-05-01	35.0379	-89.23	1.27	0.609756	Fayette	Tennessee	0	B. Turner	TFAY18
2002-05-01	35.0379	-89.23	1.27	0.609756	Fayette	Tennessee	0	B. Turner	TFAY19
June-02	35.0345	-89.2371	2.54	6.09756	Fayette	Tennessee	1	B. Turner	TFAY2
2002-05-01	35.0379	-89.2297	1.27	1.21951	Fayette	Tennessee	0	B. Turner	TFAY20
June-02	35.0207	-89.2366	1.27	0.304878	Fayette	Tennessee	0	B. Turner	TFAY21
June-02	35.0366	-89.2319	1.27	0.304878	Fayette	Tennessee	0	B. Turner	TFAY22
June-02	35.0366	-89.2319	1.27	0.304878	Fayette	Tennessee	0	B. Turner	TFAY23
June-02	35.0365	-89.2316	0.635	1.52439	Fayette	Tennessee	0	B. Turner	TFAY24
June-02	35.0379	-89.2304	0.635	1.82927	Fayette	Tennessee	1	B. Turner	TFAY25
June-02	35.0378	-89.2302	1.27	0.304878	Fayette	Tennessee	0	B. Turner	TFAY26
June-02	35.0378	-89.2302	1.27	0.304878	Fayette	Tennessee	0	B. Turner	TFAY27
June-02	35.0376	-89.2301	2.54	2.43902	Fayette	Tennessee	1	B. Turner	TFAY28
June-02	35.0378	-89.2302	1.27	0.304878	Fayette	Tennessee	0	B. Turner	TFAY29
June-02	35.0376	-89.2301	2.54	2.43902	Fayette	Tennessee	1	B. Turner	TFAY3
June-02	35.0375	-89.2302	0.635	1.21951	Fayette	Tennessee	0	B. Turner	TFAY30
June-02	35.0373	-89.2301	5.08	6.09756	Fayette	Tennessee	1	B. Turner	TFAY31
June-02	35.0372	-89.23	0.635	0.609756	Fayette	Tennessee	0	B. Turner	TFAY32
June-02	35.0325	-89.2327	1.27	1.52439	Fayette	Tennessee	0	B. Turner	TFAY33
June-02	35.0322	-89.2322	1.27	1.21951	Fayette	Tennessee	0	B. Turner	TFAY34
2002-05-01	35.0349	-89.2361	1.27	1.52439	Fayette	Tennessee	0	B. Turner	TFAY4
2002-05-01	35.0348	-89.2359	1.27	1.82927	Fayette	Tennessee	0	B. Turner	TFAY5
2002-05-01	35.0348	-89.236	1.27	0.762195	Fayette	Tennessee	0	B. Turner	TFAY6
2002-05-01	35.0348	-89.236	0.9525	1	Fayette	Tennessee	0	B. Turner	TFAY7
2002-05-01	35.0348	-89.2359	1.27	1.21951	Fayette	Tennessee	0	B. Turner	TFAY8
2002-05-01	35.0347	-89.2359	1.27	0.457317	Fayette	Tennessee	0	B. Turner	TFAY9
2002-07-20	35.2776	-86.1372	6.35	10.061	Franklin	Tennessee	0	C. Neel	TFRA1
2002-07-20	35.2776	-86.1372	0.3302	0.609756	Franklin	Tennessee	0	C. Neel	TFRA2
2005-09-25	35.0742	-86.045	2.5	4.57317	Franklin	Tennessee		P. Tarpley	TFRA3
2005-09-25	35.0827	-86.0279	2.5	4.57317	Franklin	Tennessee		P. Tarpley	TFRA4
2005-09-25	35.0712	-86.0161	2.5	4.57317	Franklin	Tennessee		P. Tarpley	TFRA5
2005-09-25	35.0742	-86.0342	2.5	4.57317	Franklin	Tennessee		P. Tarpley	TFRA6
2000-06-06	35.3747	-87.1922	15.24	7.62195	Giles	Tennessee	0	J. Schibig	TGIL1
1998-06-02	35.08	-87.22	0.635	0.609756	Giles	Tennessee	0	C. Neel	TGIL3
1998-06-01	35.09	-87.22	0.635	1.82927	Giles	Tennessee	0	C. Neel	TGIL4
2002-02-24	35.798	-87.5767	7.112	9.45122	Hickman	Tennessee	0	J. Schibig, Barber & J. H. Craddock	THIC1
2002-02-24	35.7982	-87.5765	1.778	2.13415	Hickman	Tennessee	0	J. Schibig, Barber & J. H. Craddock	THIC2
2005-08-02	36.3632	-87.6174	40.64	18.2927	Houston	Tennessee	1	J. Schibig & M. Vance	THOU1
2003-02-01	35.9587	-87.9061	11.938	9.14634	Humphreys	Tennessee	1	J. Schibig & M. Vance	THUM1
2003-02-01	35.9587	-87.9061	3.81	3.65854	Humphreys	Tennessee	0	J. Schibig & M. Vance	THUM2
2003-02-01	35.9597	-87.9059	15.24	10.6707	Humphreys	Tennessee	1	J. Schibig & M. Vance	THUM3
2006-10-28	36.1793	-87.7902	20.32	7.62195	Humphreys	Tennessee	1	J. Schibig, Leach, Greenwell & Dreaden	THUM4
2002-07-21	35.3081	-86.5424	12.7	10.6707	Lincoln	Tennessee	1	C. Neel	TLIN1
2002-07-21	35.3081	-86.5424	11.43	10.6707	Lincoln	Tennessee	1	C. Neel	TLIN1
2002-07-21	35.3081	-86.5424	8.89	10.6707	Lincoln	Tennessee	1	C. Neel	TLIN1
2002-07-21	35.0352	-86.5617	3.81	5.18293	Lincoln	Tennessee	1	C. Neel	TLIN2
2002-07-20	35.0317	-86.4693	0.9652	1.21951	Lincoln	Tennessee	0	C. Neel	TLIN3
2004-06-19	36.5857	-85.8559	21.59	13.7195	Macon	Tennessee	1	J. Schibig & M. Vance	TMAC1
2005-10-08	36.4916	-85.9362	5.08	4.57317	Macon	Tennessee	0	J. Schibig, M. Vance & Torkelson	TMAC2
2005-10-09	36.4911	-85.9367	15.24	9.14634	Macon	Tennessee	1	J. Schibig, M. Vance & Torkelson	TMAC3
2002-07-20	34.67	-86.52	0.635	1.52439	Madison	Alabama	0	C. Neel	TMAD1
1999-10-02	34.66	-86.51	1.27	2.43902	Madison	Alabama	0	C. Neel	TMAD3
1999-10-03	34.66	-86.51	0.635	1.82927	Madison	Alabama	0	C. Neel	TMAD4
2002-01-05	35.3377	-86.7807	54.102	13.7195	Marshall	Tennessee	1	J. Schibig, C. Neel & Torkelson	TMAR1
1998-10-01	35.4552	-87.1237	12.7	5.18293	Maury	Tennessee	0	Estes	TMAU1
2002-07-20	35.3948	-86.2968	2.54	5.79268	Moore	Tennessee	0	C. Neel	TMOO1
2002-07-20	35.3948	-86.2968	0.635	1.82927	Moore	Tennessee	0	C. Neel	TMOO2
2002-07-20	35.3948	-86.2968	0.635	0.609756	Moore	Tennessee	0	C. Neel	TMOO3
2002-07-20	35.3948	-86.2968	0.9652	2.13415	Moore	Tennessee		C. Neel	TMOO4
2002-07-20	35.3948	-86.2968	1.6002	3.65854	Moore	Tennessee	0	C. Neel	TMOO5
2002-07-20	35.3948	-86.2968	0.635	2.7439	Moore	Tennessee	0	C. Neel	TMOO6
2002-07-20	35.3948	-86.2968	0.635	0.609756	Moore	Tennessee	0	C. Neel	TMOO7
2002-07-20	35.3948	-86.2968	0.3302	0.609756	Moore	Tennessee	0	C. Neel	TMOO8
2004-10-15	35.5371	-87.9766	2.54	1.21951	Perry	Tennessee	1	C. Neel	TPER1
2006-01-07	35.6325	-87.9078	15.24	12.1951	Perry	Tennessee	1	C. Neel	TPER2
2006-01-07	35.6832	-87.8824	22.86	10.6707	Perry	Tennessee	1	C. Neel	TPER3
2004-07-08	36.0436	-86.6004	1.27	0.914634	Davidson	Tennessee		M. Vance	TPUT2
2004-07-08	36.0436	-86.6004	1.27	1.21951	Davidson	Tennessee		M. Vance	TPUT3
2002-06-09	36.442	-86.7517	1.27	5.79268	Robertson	Tennessee	0	Torkelson	TROB1
2002-06-09	36.4438	-86.7502	1.27	3.65854	Robertson	Tennessee	0	Torkelson	TROB2
2002-06-09	36.4411	-86.7363	1.27	1.82927	Robertson	Tennessee	1	Torkelson	TROB3
2003-01-05	36.4425	-86.7518	2.032	2.43902	Robertson	Tennessee	0	Torkelson	TROB4
2003-01-05	36.4425	-86.7522	1.016	1.52439	Robertson	Tennessee	0	Torkelson	TROB5
2003-03-14	35.7057	-86.2225	15.24	7.62195	Rutherford	Tennessee	1	C. Neel	TRUT1
2002-09-12	36.6066	-88.0388	1.524	1.52439	Stewart	Tennessee		J. Schibig	TSTE35
2003-01-23	36.4039	-85.8825	41.656	22.8659	Smith	Tennessee	1	J. Schibig, Draper & Kemp	TSMI1
2003-06-26	36.2058	-85.8657	26.67	13.7195	Smith	Tennessee	1	M. Vance, J. Schibig & J. H. Craddock	TSMI2
2003-06-26	36.206	-85.8659	22.606	15.2439	Smith	Tennessee	0	M. Vance, J. Schibig & J. H. Craddock	TSMI3
2003-06-26	36.2061	-85.8663	2.54	3.04878	Smith	Tennessee	0	M. Vance, J. Schibig & J. H. Craddock	TSMI4
2003-06-26	36.2058	-85.8655	3.81	3.35366	Smith	Tennessee	0	M. Vance, J. Schibig & J. H. Craddock	TSMI5
2002-06-26	36.619	-88.0296	2.032	1.37195	Stewart	Tennessee	0	J. Schibig	TSTE1
2002-09-05	36.5652	-88.0132	0.762	1.06707	Stewart	Tennessee	0	J. Schibig	TSTE10
2002-09-05	36.5654	-88.0126	0.762	0.914634	Stewart	Tennessee	0	J. Schibig	TSTE11
2002-09-05	36.5646	-88.012	2.794	3.35366	Stewart	Tennessee	0	J. Schibig	TSTE12
2002-09-05	36.5645	-88.0121	4.572	7.62195	Stewart	Tennessee	0	J. Schibig	TSTE13
2002-09-05	36.5654	-88.0138	5.08	7.62195	Stewart	Tennessee	1	J. Schibig	TSTE14
2002-09-05	36.5655	-88.0137	4.064	4.26829	Stewart	Tennessee	0	J. Schibig	TSTE15
2002-09-05	36.5655	-88.0137	6.096	9.14634	Stewart	Tennessee	0	J. Schibig	TSTE16
2002-09-05	36.5666	-88.0216	1.016	1.21951	Stewart	Tennessee	0	J. Schibig	TSTE17
2002-09-12	36.6068	-88.0384	6.35	9.14634	Stewart	Tennessee	0	J. Schibig	TSTE18
2002-09-12	36.609	-88.0361	4.318	5.79268	Stewart	Tennessee	0	J. Schibig	TSTE19
2002-08-05	36.6133	-88.0428	10.922	10.6707	Stewart	Tennessee	0	J. Schibig	TSTE2
2002-09-12	36.6068	-88.0384	1.016	0.70122	Stewart	Tennessee	0	J. Schibig	TSTE20
2002-09-12	36.6063	-88.0367	1.524	2.28659	Stewart	Tennessee	0	J. Schibig	TSTE21
2002-09-12	36.6062	-88.0368	2.032	2.13415	Stewart	Tennessee	0	J. Schibig	TSTE22
2002-09-12	36.6063	-88.0368	1.27	0.762195	Stewart	Tennessee	0	J. Schibig	TSTE23
2002-09-12	36.6063	-88.0368	0.762	0.457317	Stewart	Tennessee	0	J. Schibig	TSTE24
2002-09-12	36.6066	-88.037	1.27	0.914634	Stewart	Tennessee	0	J. Schibig	TSTE25
2002-09-12	36.6067	-88.0375	0.508	0.304878	Stewart	Tennessee	0	J. Schibig	TSTE26
2002-09-12	36.6064	-88.0378	1.27	1.82927	Stewart	Tennessee	0	J. Schibig	TSTE27
2002-09-12	36.6062	-88.0378	0.762	0.762195	Stewart	Tennessee	0	J. Schibig	TSTE28
2002-09-12	36.6062	-88.0378	1.016	0.609756	Stewart	Tennessee	0	J. Schibig	TSTE29
2002-08-05	36.6131	-88.0417	2.794	2.7439	Stewart	Tennessee	1	J. Schibig	TSTE3
2002-09-12	36.6068	-88.0384	3.81	2.43902	Stewart	Tennessee	1	J. Schibig	TSTE30
2002-09-12	36.6068	-88.0384	1.27	2.43902	Stewart	Tennessee	0	J. Schibig	TSTE31
2002-09-12	36.6068	-88.0384	0.762	0.762195	Stewart	Tennessee	0	J. Schibig	TSTE32
2002-09-12	36.6067	-88.0387	3.302	3.35366	Stewart	Tennessee	0	J. Schibig	TSTE33
2002-09-12	36.6067	-88.0387	1.27	1.21951	Stewart	Tennessee	0	J. Schibig	TSTE34
2002-09-12	36.6066	-88.0388	1.016	0.762195	Stewart	Tennessee	0	J. Schibig	TSTE36
2002-09-12	36.6063	-88.0386	1.778	3.04878	Stewart	Tennessee	0	J. Schibig	TSTE37
2002-09-12	36.6063	-88.0386	0.254	0.304878	Stewart	Tennessee	0	J. Schibig	TSTE38
2002-09-12	36.6065	-88.0386	0.762	0.609756	Stewart	Tennessee	0	J. Schibig	TSTE39
2002-09-05	36.5652	-88.0135	1.016	1.21951	Stewart	Tennessee	0	J. Schibig	TSTE4
2002-09-12	36.6082	-88.0337	10.16	10.6707	Stewart	Tennessee	0	J. Schibig	TSTE40
2002-09-12	36.6082	-88.0337	2.54	1.21951	Stewart	Tennessee	0	J. Schibig	TSTE41
2002-09-12	36.6082	-88.0337	0.762	1.82927	Stewart	Tennessee	0	J. Schibig	TSTE42
2002-09-12	36.6082	-88.0337	1.016	1.21951	Stewart	Tennessee	0	J. Schibig	TSTE43
2002-09-12	36.6067	-88.0383	1.524	1.21951	Stewart	Tennessee	0	J. Schibig	TSTE44
2002-09-12	36.6089	-88.0363	2.54	1.21951	Stewart	Tennessee	0	J. Schibig	TSTE45
2003-07-14	36.6605	-88.0528	5.461	5.4878	Stewart	Tennessee	1	J. H. Craddock	TSTE46
2003-07-14	36.6634	-88.0537	7.366	5.33537	Stewart	Tennessee	0	J. H. Craddock	TSTE47
2003-07-14	36.6615	-88.0545	0.762	1.67683	Stewart	Tennessee	0	J. H. Craddock	TSTE48
2003-07-14	36.6609	-88.0538	0.508	1.06707	Stewart	Tennessee	0	J. H. Craddock	TSTE49
2002-09-05	36.5652	-88.0135	0.762	1.52439	Stewart	Tennessee	0	J. Schibig	TSTE5
2003-07-17	36.6682	-88.0546	1.778	1.52439	Stewart	Tennessee	0	J. H. Craddock	TSTE50
2003-07-17	36.6681	-88.0546	0.762	0.762195	Stewart	Tennessee	0	J. H. Craddock	TSTE51
2003-07-17	36.6679	-88.0546	2.286	1.82927	Stewart	Tennessee	0	J. H. Craddock	TSTE52
2003-07-17	36.6679	-88.0549	0.762	0.609756	Stewart	Tennessee	0	J. H. Craddock	TSTE53
2003-07-17	36.6673	-88.0549	1.27	2.28659	Stewart	Tennessee	1	J. H. Craddock	TSTE54
2003-07-17	36.6673	-88.0549	3.302	3.04878	Stewart	Tennessee	1	J. H. Craddock	TSTE55
2003-07-17	36.6675	-88.0548	7.747	8.53659	Stewart	Tennessee	1	J. H. Craddock	TSTE56
2003-07-17	36.6676	-88.0548	3.81	4.57317	Stewart	Tennessee	0	J. H. Craddock	TSTE57
2003-07-17	36.6676	-88.0546	1.016	1.06707	Stewart	Tennessee	0	J. H. Craddock	TSTE58
2003-07-17	36.6675	-88.0548	2.794	3.5061	Stewart	Tennessee	1	J. H. Craddock	TSTE59
2002-09-05	36.5655	-88.0133	5.842	6.09756	Stewart	Tennessee	0	J. Schibig	TSTE6
2003-07-17	36.6672	-88.0547	2.54	1.21951	Stewart	Tennessee	0	J. H. Craddock	TSTE60
2003-07-17	36.6673	-88.0547	3.048	3.81098	Stewart	Tennessee	0	J. H. Craddock	TSTE61
2003-07-17	36.6673	-88.0547	2.54	3.96341	Stewart	Tennessee	0	J. H. Craddock	TSTE62
2003-07-23	36.6663	-88.0548	1.016	0.70122	Stewart	Tennessee	0	J. H. Craddock	TSTE63
2003-07-23	36.6663	-88.0548	2.54	3.81098	Stewart	Tennessee	0	J. H. Craddock	TSTE64
2003-07-23	36.6664	-88.0553	1.016	2.89634	Stewart	Tennessee	0	J. H. Craddock	TSTE65
2003-07-23	36.6666	-88.0552	0.635	0.762195	Stewart	Tennessee	0	J. H. Craddock	TSTE66
2003-07-23	36.6665	-88.0549	0.635	0.914634	Stewart	Tennessee	0	J. H. Craddock	TSTE67
2003-07-23	36.6667	-88.055	1.27	1.37195	Stewart	Tennessee	0	J. H. Craddock	TSTE68
2003-07-23	36.6661	-88.055	2.54	1.82927	Stewart	Tennessee	0	J. H. Craddock	TSTE69
2002-09-05	36.5654	-88.0131	1.016	0.914634	Stewart	Tennessee	0	J. Schibig	TSTE7
2003-07-23	36.6658	-88.0552	22.86	10.6707	Stewart	Tennessee	1	J. H. Craddock	TSTE70
2003-07-23	36.6654	-88.0552	3.302	2.13415	Stewart	Tennessee	0	J. H. Craddock	TSTE71
2003-07-24	36.6718	-88.0519	4.826	7.31707	Stewart	Tennessee	0	J. H. Craddock	TSTE72
2003-09-12	36.6029	-88.0075	1.905	1.06707	Stewart	Tennessee	0	J. H. Craddock	TSTE73
2002-09-05	36.5654	-88.0131	4.318	6.09756	Stewart	Tennessee	0	J. Schibig	TSTE8
2002-09-05	36.5652	-88.0132	6.096	7.62195	Stewart	Tennessee	0	J. Schibig	TSTE9
2002-02-20	36.5086	-86.4537	4.318	6.4939	Sumner	Tennessee	0	J. Schibig	TSUM1
2002-04-23	36.5082	-86.4521	3.302	4.42073	Sumner	Tennessee	1	J. Schibig	TSUM10
2002-04-21	36.5086	-86.4515	1.524	3.44512	Sumner	Tennessee	0	J. Schibig	TSUM11
2002-04-21	36.5075	-86.4532	2.032	2.7439	Sumner	Tennessee	0	J. Schibig	TSUM12
2002-04-21	36.5073	-86.4525	1.524	2.43902	Sumner	Tennessee	0	J. Schibig	TSUM13
2002-04-21	36.5074	-86.4527	5.334	7.92683	Sumner	Tennessee	0	J. Schibig	TSUM14
2002-04-21	36.5085	-86.4519	1.016	2.7439	Sumner	Tennessee	0	J. Schibig	TSUM15
2002-04-21	36.5085	-86.3927	20.066	15.2439	Sumner	Tennessee	1	J. Schibig	TSUM16
2002-04-28	36.5082	-86.3928	10.414	9.14634	Sumner	Tennessee	1	J. Schibig	TSUM17
2002-04-28	36.4329	-86.6752	0.635	0.579268	Sumner	Tennessee	0	J. Schibig	TSUM18
2002-09-03	36.4329	-86.6752	1.016	0.457317	Sumner	Tennessee	0	J. Schibig	TSUM19
2002-02-20	36.5085	-86.452	6.096	9.14634	Sumner	Tennessee	0	J. Schibig	TSUM2
2003-07-23	36.6223	-86.2085	12.7	7.0122	Sumner	Tennessee	1	J. Schibig	TSUM20
2003-10-23	36.3794	-86.6634	26.67	13.7195	Sumner	Tennessee	0	J. Schibig	TSUM21
2003-10-23	36.3794	-86.6634	3.81	3.04878	Sumner	Tennessee	0	J. Schibig	TSUM22
2004-07-22	36.623	-86.2074	15.24	9.14634	Sumner	Tennessee	1	J. Schibig & M. Vance	TSUM23
2004-07-22	36.623	-86.2074	1.27	0.304878	Sumner	Tennessee	0	J. Schibig & M. Vance	TSUM24
2004-07-22	36.623	-86.2074	1.27	0.304878	Sumner	Tennessee	0	J. Schibig & M. Vance	TSUM25
2002-02-20	36.5079	-86.4526	6.858	8.84146	Sumner	Tennessee	0	J. Schibig	TSUM3
2002-04-21	36.507	-86.4531	0.762	1.46341	Sumner	Tennessee	0	J. Schibig	TSUM4
2002-04-21	36.5093	-86.4512	7.112	9.14634	Sumner	Tennessee	0	J. Schibig	TSUM5
2002-04-21	36.5083	-86.4521	0.508	1.40244	Sumner	Tennessee	0	J. Schibig	TSUM6
2002-02-20	36.5083	-86.4535	2.794	6.09756	Sumner	Tennessee	0	J. Schibig	TSUM7
2002-02-20	36.5086	-86.4529	3.302	6.03659	Sumner	Tennessee	0	J. Schibig	TSUM8
2002-02-20	36.5073	-86.4518	4.572	5.4878	Sumner	Tennessee	0	J. Schibig	TSUM9
2003-11-20	36.2981	-88.6547	34.544	15.8537	Weakley	Tennessee	0	J. Schibig & B. Turner	TWEA1
2003-02-02	35.8317	-87.0005	27.94	13.7195	Williamson	Tennessee	1	J. Schibig	TWIL1
2004-07-13	35.818	-87.0584	1.27	3.65854	Williamson	Tennessee	0	J. Schibig & M. Vance	TWIL10
2004-07-13	35.818	-87.0584	1.27	2.13415	Williamson	Tennessee	0	J. Schibig & M. Vance	TWIL11
2004-07-13	35.8177	-87.0589	1.27	0.914634	Williamson	Tennessee	0	J. Schibig & M. Vance	TWIL12
2004-07-13	35.8191	-87.0612	1.27	0.609756	Williamson	Tennessee	0	J. Schibig & M. Vance	TWIL13
2004-07-13	35.8185	-87.0608	1.27	0.457317	Williamson	Tennessee	0	J. Schibig & M. Vance	TWIL14
2004-07-13	35.8219	-87.0588	1.27	1.52439	Williamson	Tennessee	0	J. Schibig & M. Vance	TWIL15
2004-07-13	35.8192	-87.059	1.27	0.304878	Williamson	Tennessee	0	J. Schibig & M. Vance	TWIL16
2004-07-13	35.8192	-87.059	1.27	0.914634	Williamson	Tennessee	0	J. Schibig & M. Vance	TWIL17
2004-07-13	35.8197	-87.0588	1.27	0.457317	Williamson	Tennessee	0	J. Schibig & M. Vance	TWIL18
2004-07-13	35.8197	-87.0588	1.27	1.52439	Williamson	Tennessee	0	J. Schibig & M. Vance	TWIL19
2004-07-13	35.8154	-87.061	1.27	0.457317	Williamson	Tennessee		J. Schibig & M. Vance	TWIL2
2004-07-13	35.8194	-87.058	10.414	10.6707	Williamson	Tennessee	1	J. Schibig & M. Vance	TWIL20
2004-07-13	35.8184	-87.0575	2.54	3.65854	Williamson	Tennessee	0	J. Schibig & M. Vance	TWIL21
2004-07-13	35.8184	-87.0575	1.27	0.762195	Williamson	Tennessee	0	J. Schibig & M. Vance	TWIL22
2004-07-13	35.8182	-87.0579	1.27	1.52439	Williamson	Tennessee	0	J. Schibig & M. Vance	TWIL23
2004-07-13	35.8191	-87.0581	1.27	1.82927	Williamson	Tennessee	0	J. Schibig & M. Vance	TWIL24
2004-07-13	35.8191	-87.0581	1.27	1.21951	Williamson	Tennessee	0	J. Schibig & M. Vance	TWIL25
2004-07-13	35.8191	-87.0581	1.27	0.609756	Williamson	Tennessee	0	J. Schibig & M. Vance	TWIL26
2004-07-13	35.8191	-87.0581	1.27	0.914634	Williamson	Tennessee	0	J. Schibig & M. Vance	TWIL27
2004-07-13	35.8191	-87.0581	1.27	0.304878	Williamson	Tennessee	0	J. Schibig & M. Vance	TWIL28
2004-07-13	35.8192	-87.0582	1.27	1.82927	Williamson	Tennessee	0	J. Schibig & M. Vance	TWIL29
2004-07-13	35.8163	-87.0603	1.27	0.609756	Williamson	Tennessee	0	J. Schibig & M. Vance	TWIL3
2004-07-13	35.819	-87.0582	2.794	3.65854	Williamson	Tennessee	0	J. Schibig & M. Vance	TWIL30
2004-07-13	35.819	-87.0582	1.27	1.21951	Williamson	Tennessee	0	J. Schibig & M. Vance	TWIL31
2004-07-13	35.8192	-87.0584	1.27	1.21951	Williamson	Tennessee	0	J. Schibig & M. Vance	TWIL32
2004-07-13	35.8167	-87.0611	1.27	1.82927	Williamson	Tennessee	0	J. Schibig & M. Vance	TWIL4
2004-07-13	35.8174	-87.0598	1.27	1.52439	Williamson	Tennessee	0	J. Schibig & M. Vance	TWIL5
2004-07-13	35.8181	-87.0597	1.27	0.914634	Williamson	Tennessee	0	J. Schibig & M. Vance	TWIL6
2004-07-13	35.8187	-87.0592	1.27	0.762195	Williamson	Tennessee	0	J. Schibig & M. Vance	TWIL7
2004-07-13	35.8187	-87.0592	1.27	3.04878	Williamson	Tennessee	0	J. Schibig & M. Vance	TWIL8
2004-07-13	35.8183	-87.0585	1.27	1.21951	Williamson	Tennessee	0	J. Schibig & M. Vance	TWIL9
2019-05-12	35.0329	-88.7292	1	1	McNairy	Tennessee	0	R.G. Laport, D. Smith & J. Ng	SWMT05622
2019-05-12	35.0286	-88.7376	1.5	2	McNairy	Tennessee	1	R.G. Laport, D. Smith & J. Ng	SWMT05623
2019-05-12	35.0269	-88.7388	0.5	10	McNairy	Tennessee	0	R.G. Laport, D. Smith & J. Ng	BHPSP03
2019-05-12	35.0267	-88.7389	2.5	3	McNairy	Tennessee	1	R.G. Laport, D. Smith & J. Ng	SWMT05624
2019-05-12	35.0256	-88.7386	2.5	1	McNairy	Tennessee	0	R.G. Laport, D. Smith & J. Ng	SWMT05625
2019-09-14	35.387	-88.7678	0.5	2	Chester	Tennessee	0	R.G. Laport, D. Smith & J. Ng	CSP01
2019-09-14	35.3869	-88.7674	1	1.5	Chester	Tennessee	1	R.G. Laport, D. Smith & J. Ng	SWMT05633
2019-09-14	35.3872	-88.7661	3.6	1	Chester	Tennessee	0	R.G. Laport, D. Smith & J. Ng	SWMT05634
2019-09-14	35.3873	-88.7662	2	8	Chester	Tennessee	0	R.G. Laport, D. Smith & J. Ng	SWMT05635
2019-09-14	35.388	-88.7666	1	8	Chester	Tennessee	1	R.G. Laport, D. Smith & J. Ng	SWMT05636
2019-09-14	35.3889	-88.7662	1	1	Chester	Tennessee	1	R.G. Laport, D. Smith & J. Ng	SWMT05637
2019-09-14	35.389	-88.7661	1	1	Chester	Tennessee	0	R.G. Laport, D. Smith & J. Ng	SWMT05638
2019-09-14	35.389	-88.766	0.5	1	Chester	Tennessee	0	R.G. Laport, D. Smith & J. Ng	SWMT05639
2019-09-14	35.3905	-88.7654	6.6	1	Chester	Tennessee	0	R.G. Laport, D. Smith & J. Ng	SWMT05640
2019-09-14	35.3895	-88.7657	2.2	1	Chester	Tennessee	0	R.G. Laport, D. Smith & J. Ng	SWMT05641
2019-09-14	35.387	-88.7675	1	2.25	Chester	Tennessee	0	R.G. Laport, D. Smith & J. Ng	SWMT05642
2019-11-10	35.3875	-88.7703	0.5	5	Chester	Tennessee	0	R.G. Laport, D. Smith & J. Ng	SWMT05655
2019-11-10	35.3876	-88.7703	1	1.5	Chester	Tennessee	0	R.G. Laport, D. Smith & J. Ng	SWMT05656
2019-11-10	35.388	-88.7717	1	1	Chester	Tennessee	0	R.G. Laport, D. Smith & J. Ng	SWMT05657
2019-11-10	35.3871	-88.7699	0.5	1	Chester	Tennessee	0	R.G. Laport, D. Smith & J. Ng	SWMT05658
2019-11-10	35.3862	-88.7653	1	1	Chester	Tennessee	0	R.G. Laport, D. Smith & J. Ng	SWMT05662
2019-11-10	35.3862	-88.7653	1.5	2	Chester	Tennessee	0	R.G. Laport, D. Smith & J. Ng	SWMT05663
2019-11-10	35.3862	-88.7653	2	3.5	Chester	Tennessee	0	R.G. Laport, D. Smith & J. Ng	SWMT05664
2019-11-10	35.3839	-88.7667	1	3	Chester	Tennessee	0	R.G. Laport, D. Smith & J. Ng	SWMT05665
2020-06-12	34.9403	-89.0346	6	10	Benton	Mississippi	0	R.G. Laport, D. Smith & J. Ng	SWMT05659
2020-06-12	34.9403	-89.0346	5	10	Benton	Mississippi	0	R.G. Laport, D. Smith & J. Ng	SWMT05660
2020-06-12	34.9404	-89.0346	6	10	Benton	Mississippi	0	R.G. Laport, D. Smith & J. Ng	SWMT05661
2018-10-13	35.1835	-89.288	9.5	15	Fayette	Tennessee	0	R.G. Laport, D. Smith & J. Ng	SWMT05626
2018-10-13	35.1548	-89.291	0.5	1	Fayette	Tennessee	0	R.G. Laport, D. Smith & J. Ng	SWMT05627
1981-10-31	33.912	-89.259	0.5	1	Calhoun	Mississippi		R. A. Stewart	MISS0018280
1990-09-29	33.912	-89.259	5	4	Calhoun	Mississippi		R. A. Stewart	MISS0018281
1980-06-15	33.36	-89.1439	0.5	1	Choctaw	Mississippi		S. McDaniel	MMNS021294
1980-06-22	33.2936	-89.1017	0.5	1	Choctaw	Mississippi		S. McDaniel	MMNS021400
1967-09-09	32.1517	-88.4413	0.5	1	Clarke	Mississippi		S. B. Jones & C. Jones	MISS0018283
1967-04-21	33.7666	-88.8892	1.5	1	Clay	Mississippi		T. R. Simmons, Jr	MISS0018284
1980-07-12	33.7335	-89.7609	2.5	1	Grenada	Mississippi		R. A. Stewart II	MMNS004275
1980-04-27	33.757	-89.8282	2.5	1	Grenada	Mississippi		R. A. Stewart II	MMNS004504
2000-10-20	34.373	-89.2925	1.5	1	Lafayette	Mississippi		B. A. Connolly & M. Duffy	MISS0018290
2000-10-20	34.373	-89.2925	1.5	1	Lafayette	Mississippi		B. A. Connolly & M. Duffy	MISS0018290
2000-10-25	34.373	-89.2925	10	10	Lafayette	Mississippi		B. A. Connolly	MISS0018291
1967-05-17	31.3649	-89.9659	0.5	1	Marion	Mississippi		S. B. Jones	MISS0018296
1956-07-12	34.6597	-89.4672	1.25	2	Marshall	Mississippi		J. D. Ray, Jr.	MISSA014061
1993-05-13	34	-88.5667	11	12	Monroe	Mississippi		R. G. Wieland	MMNS026542
1993-05-13	34	-88.5667	7	12	Monroe	Mississippi		R. G. Wieland	MMNS026542
1952-05-10	34.0457	-88.5623	5	4	Monroe	Mississippi		R. M. Schuster	MISSA014058
1980-06-26	33.341	-89.627	0.5	1	Montgomery	Mississippi		K. L. Gordon	MMNS006740
1980-05-09	34.121	-90.071	0.5	1	Tallahatchie	Mississippi		R. A. Stewart II	MMNS004476
1982-09-15	34.841	-88.973	2.5	4	Tippah	Mississippi		D. Meeks	MMNS013370
2003-11-15	34.6056	-88.1736	2.5	2	Tishomingo	Mississippi		H. M. Sullivan	MMNS022035
2006-06-03	34.6093	-88.2789	0.75	1	Tishomingo	Mississippi		L. Majure & G. N. Ervin	MISSA014053
1978-10-11	33.2116	-88.9663	2.5	2.5	Winston	Mississippi		K. L. Gordon	MMNS005245
1978-10-11	33.2116	-88.9663	2.5	2.5	Winston	Mississippi		K. L. Gordon	MMNS005246
1978-10-11	33.2121	-88.9582	2.5	2.5	Winston	Mississippi		K. L. Gordon	MMNS012684
1978-10-11	33.2121	-88.9582	2.5	2.5	Winston	Mississippi		K. L. Gordon	MMNS012685
1996-08-31	33.2041	-89.0352	14	16	Winston	Mississippi		J. R. MacDonald	MMNS024435
1996-08-31	33.2113	-89.059	14	16	Winston	Mississippi		J. R. MacDonald	MISSA014056
1999-05-14	33.8707	-89.5744	0.75	1	Yalobusha	Mississippi		R. A. Stewart, K. Denley & J. R. MacDonald	MISS0018302
1999-05-14	33.8707	-89.5744	0.75	1	Yalobusha	Mississippi		R. A. Stewart, K. Denley & J. R. MacDonald	MISS0018302
1996-06-12	33.976	-89.823	5	2	Yalobusha	Mississippi		J. R. MacDonald	MMNS012824
1999-05-14	33.871	-89.572	0.75	1	Yalobusha	Mississippi		R. A. Stewart II	MMNS034421
1999-05-14	33.871	-89.572	0.75	1	Yalobusha	Mississippi		R. A. Stewart II	MMNS034421
1969-07-11	34.1696	-87.997	2.5	2	Marion	Alabama		R. Kral	KANU212195
2020-04-20	34.7378	-86.7064	2.5	2	Madison	Alabama		N. Cash	iNaturalist
2020-05-13	35.387	-88.7678	1	1	Chester	Tennessee		C. Bailey, Jr.	iNaturalist
1968-09-01	36.4376	-87.4856	1	1	Montgomery	Tennessee		J. J. Schibig	NCU00153931
2013-06-14	33.4156	-89.2629	2.5	2	Choctaw	Mississippi		K. Philley	MMNS034856
2013-06-14	33.4156	-89.2629	3	3	Choctaw	Mississippi		K. Philley	MMNS034856
2013-06-14	33.4156	-89.2629	4	4	Choctaw	Mississippi		K. Philley	MMNS034856
2020-06-18	33.38	-89.41	2.5	2	Choctaw	Mississippi		K. Philley	Observation
2020-06-19	33.45	-89.36	2.5	2	Choctaw	Mississippi		K. Philley	Observation
